# Belowground plant-plant signaling of root infection by nematodes

**DOI:** 10.1101/2020.08.19.254987

**Authors:** Peihua Zhang, Dries Bonte, Gerlinde B. De Deyn, Martijn L. Vandegehuchte

## Abstract

Communication between plants mediated by herbivore-induced volatile organic compounds has been extensively studied aboveground. However, the role of root herbivory in belowground plant-plant communication is much less understood. We here investigated whether root herbivores can trigger plant roots to emit warning signals to neighbouring plants that are not yet in direct contact with them.

We used a split-root system and infected half of the roots of *Agrostis stolonifera* plants with root-knot nematodes (*Meloidogyne minor*) and left the other half uninfected. As a control, we grew plants without nematodes in separate pots. Leachates from each split-root soil compartment and from soils with control plants were applied to separate pots with *A. stolonifera* plants, of which biomass allocation and morphological traits were measured one month after leachate addition.

Plants receiving leachates from the soil with the nematode-free roots of the nematode-infected plants showed a significantly larger total biomass, more root branches, and deeper rooting than plants receiving leachates from the soil with the nematode-infected roots or from soil with control plants. Plants were taller and the root/shoot ratio was higher in plants receiving leachates from soil with the nematode-free roots than in plants receiving leachates from soil with nematode-infected roots. Shoot tiller number was higher in plants receiving leachates from either soil of the nematode-infected plants than in plants receiving control leachates.

Our results suggest that an overcompensation response was triggered by systemically induced root-derived compounds from nematode-free roots of a plant locally infected with root-feeding nematodes. Signals from directly attacked roots of the same nematode-infected plant only caused receiver plants to develop more shoot tillers, possibly for future stolon development to grow away from the infected area. This may indicate an anticipatory tolerance response to root feeders that are still distant and an additional generalized escape response to root feeding.
