## Supplementary material for "Belowground plant-plant signaling of root infection by nematodes": Data for the experiment

### Sheet: Sheet1
Plant	StL	DB	RtDp	RSratio	SlWC	StWC	StSTON	RtBN	Trt	RDB	SDB	POT
1	16.3	0.1835	29.2035	2.64087	0.086702	0.718436	3	13	C	0.1331	0.0504	1
2	13.2	0.1168	24.545	1.96447	0.100643	0.744984	3	11	C	0.0774	0.0394	2
3	13.1	0.1221	31.2897	1.76871	0.103011	0.759935	3	11	C	0.078	0.0441	3
4	18.2	0.1571	24.545	1.45469	0.101195	0.714413	3	8	C	0.0931	0.064	4
5	22.2	0.2784	28.1582	2.77236	0.0998518	0.684346	3	12	C	0.2046	0.0738	5
6	11.9	0.193	39.3371	2.69025	0.10438	0.677956	3	12	C	0.1407	0.0523	6
7	15.7	0.1216	26.1208	1.35203	0.0924179	0.713256	3	13	C	0.0699	0.0517	7
8	12.8	0.2289	26.1285	2.11429	0.0803649	0.687234	3	11	C	0.1554	0.0735	8
9	10.3	0.1845	26.6783	2.13243	0.0924531	0.698721	4	17	C	0.1256	0.0589	9
10	16.6	0.1937	41.1621	2.12924	0.0989735	0.727553	3	8	C	0.1318	0.0619	10
11	8.1	0.2038	37.0999	2.58172	0.108692	0.707906	6	13	C	0.1469	0.0569	11
12	15.2	0.2542	35.1617	2.73824	0.0922558	0.736536	3	14	C	0.1862	0.068	12
13	11.9	0.2241	34.9725	2.91783	0.0822056	0.718365	4	9	C	0.1669	0.0572	13
14	17.7	0.1169	39.9347	1.8652	0.0827102	0.730871	3	10	C	0.0761	0.0408	14
15	9.6	0.12	39.1323	2.28767	0.0812037	0.758598	3	8	C	0.0835	0.0365	15
16	13.2	0.3114	29.2295	3.66867	0.107253	0.715686	3	12	C	0.2447	0.0667	16
17	12.5	0.2495	35.9094	2.16223	0.113435	0.665678	5	18	C	0.1706	0.0789	17
18	7.7	0.0246	22.801	1.38835	0.099115	0.79604	3	6	C	0.0143	0.0103	18
19	10.2	0.0427	20.4414	2.31008	0.10417	0.780612	1	5	C	0.0298	0.0129	19
20	7.9	0.1547	28.9342	2.56452	0.0943309	0.726872	3	10	C	0.1113	0.0434	20
21	13.1	0.178	34.0039	2.37121	0.106259	0.736921	3	9	C	0.1252	0.0528	21
22	10.4	0.1191	29.6831	2.4422	0.104475	0.72496	2	9	C	0.0845	0.0346	22
23	18.3	0.2314	32.657	2.40294	0.0992872	0.748799	2	12	C	0.1634	0.068	23
24	18.4	0.2313	34.0524	2.04342	0.109555	0.698413	3	11	C	0.1553	0.076	24
25	10.7	0.1847	28.3458	4.58006	0.0911035	0.780212	3	10	C	0.1516	0.0331	25
26	6.3	0.0129	21.4138	1.08065	0.10978	0.782456	1	5	C	0.0067	0.0062	26
27	9.1	0.1124	22.9612	2.40606	0.130436	0.726141	4	11	C	0.0794	0.033	27
28	14.8	0.1204	34.2594	1.37945	0.107367	0.765741	3	9	C	0.0698	0.0506	28
29	16.5	0.2005	33.0634	3.14256	0.108298	0.774464	1	11	C	0.1521	0.0484	29
30	22.1	0.2451	29.8077	1.48328	0.0948349	0.654412	2	7	C	0.1464	0.0987	30
31	9.3	0.2618	45.0083	3.44482	0.126355	0.715734	4	13	N (-)	0.2029	0.0589	31
32	18.9	0.4351	34.2594	3.22017	0.11756	0.676193	4	20	N (-)	0.332	0.1031	32
33	12	0.2934	45.102	2.83029	0.146829	0.701713	3	15	N (-)	0.2168	0.0766	33
34	11.1	0.1026	38.4053	2.14724	0.140202	0.758519	3	10	N (-)	0.07	0.0326	34
35	14.6	0.2441	50.1217	2.74962	0.143213	0.725316	3	16	N (-)	0.179	0.0651	35
36	16.3	0.2885	30.999	3.97414	0.144199	0.735643	3	14	N (-)	0.2305	0.058	36
37	14.7	0.1819	30.5244	2.6163	0.115911	0.726035	3	15	N (-)	0.1316	0.0503	37
38	13.8	0.1927	47.0047	2.32815	0.116071	0.705344	4	13	N (-)	0.1348	0.0579	38
39	18.1	0.213	38.204	2.30745	0.111429	0.696656	3	14	N (-)	0.1486	0.0644	39
40	10.5	0.263	39.3236	2.23096	0.120699	0.69387	4	15	N (-)	0.1816	0.0814	40
41	24.2	0.41	38.6265	2.83178	0.116923	0.701867	3	16	N (-)	0.303	0.107	41
42	7.7	0.2375	49.8461	4.02114	0.131565	0.713507	4	16	N (-)	0.1902	0.0473	42
43	16.6	0.1576	39.5522	1.6443	0.114986	0.703039	4	18	N (-)	0.098	0.0596	43
44	14.7	0.2686	36.7657	2.06271	0.134249	0.685212	4	13	N (-)	0.1809	0.0877	44
45	19.5	0.1919	33.3296	2.24155	0.131675	0.70101	3	13	N (-)	0.1327	0.0592	45
46	13.3	0.2002	33.4601	2.88738	0.138926	0.711485	5	16	N (-)	0.1487	0.0515	46
47	13.4	0.3058	40.9921	2.5641	0.127146	0.680922	4	18	N (-)	0.22	0.0858	47
48	15.4	0.2047	37.5229	2.01917	0.142567	0.738426	4	14	N (-)	0.1369	0.0678	48
49	13.3	0.2535	36.6683	2.64224	0.117484	0.709273	5	17	N (-)	0.1839	0.0696	49
50	21	0.2471	43.2465	2.02078	0.116382	0.691321	3	16	N (-)	0.1653	0.0818	50
51	14.6	0.1049	30.8179	1.76781	0.126159	0.759212	4	12	N (-)	0.067	0.0379	51
52	11.2	0.297	40.9223	3.0081	0.143201	0.724022	4	16	N (-)	0.2229	0.0741	52
53	15	0.3644	34.4939	3.39036	0.135535	0.712205	4	17	N (-)	0.2814	0.083	53
54	10.2	0.3078	32.3695	4.21695	0.142287	0.820995	5	21	N (-)	0.2488	0.059	54
55	15	0.2139	42.7406	1.17157	0.124131	0.51382	5	10	N (-)	0.1154	0.0985	55
56	15	0.2161	34.5747	1.98481	0.117451	0.729851	3	16	N (-)	0.1437	0.0724	56
57	17.6	0.273	47.1839	2.4557	0.106099	0.701097	5	15	N (-)	0.194	0.079	57
58	15.3	0.3377	37.5704	2.31078	0.139924	0.690909	3	16	N (-)	0.2357	0.102	58
59	15.6	0.2005	32.6961	1.98363	0.145213	0.686275	5	13	N (-)	0.1333	0.0672	59
60	19.8	0.2629	41.6611	2.16366	0.136948	0.721608	4	17	N (-)	0.1798	0.0831	60
61	13.7	0.2235	30.687	1.34277	0.0716639	0.685149	5	16	N (+)	0.1281	0.0954	31
62	13.8	0.1606	27.9669	1.98513	0.0699813	0.723109	4	12	N (+)	0.1068	0.0538	32
63	9	0.1979	32.7346	1.85159	0.0803486	0.719596	9	12	N (+)	0.1285	0.0694	33
64	9.8	0.0388	28.2574	2.12903	0.0833217	0.769088	3	7	N (+)	0.0264	0.0124	34
65	12.5	0.0775	34.7308	1.77778	0.0829426	0.711479	4	9	N (+)	0.0496	0.0279	35
66	7.9	0.0657	25.6217	1.30526	0.0798932	0.739726	3	8	N (+)	0.0372	0.0285	36
67	6.2	0.0868	25.4906	1.94237	0.0789169	0.703219	4	12	N (+)	0.0573	0.0295	37
68	11.5	0.1764	42.7235	2.24265	0.0791254	0.704669	4	10	N (+)	0.122	0.0544	38
69	12.6	0.1422	34.5715	1.75581	0.0706464	0.674653	4	12	N (+)	0.0906	0.0516	39
70	13.5	0.2145	35.2826	1.13433	0.0737572	0.688469	4	12	N (+)	0.114	0.1005	40
71	8.5	0.1677	27.7041	2.10556	0.098572	0.706042	6	12	N (+)	0.1137	0.054	41
72	13.8	0.2626	33.7276	1.7613	0.0828222	0.670592	5	17	N (+)	0.1675	0.0951	42
73	12.4	0.1069	27.9054	1.58838	0.07539	0.729358	4	10	N (+)	0.0656	0.0413	43
74	11.4	0.1134	32.3692	2.51084	0.0785157	0.740562	4	12	N (+)	0.0811	0.0323	44
75	8.1	0.0781	26.1563	1.92509	0.084652	0.686987	4	8	N (+)	0.0514	0.0267	45
76	13.1	0.0869	36.4398	1.53353	0.0788	0.729068	4	10	N (+)	0.0526	0.0343	46
77	11.1	0.0845	30.5189	1.49263	0.0772406	0.706239	3	10	N (+)	0.0506	0.0339	47
78	12.8	0.1414	31.8601	1.90349	0.0759409	0.710808	5	13	N (+)	0.0927	0.0487	48
79	13.9	0.0539	28.0773	1.24583	0.0754291	0.780018	2	6	N (+)	0.0299	0.024	49
80	14.8	0.1812	33.616	2.2415	0.0718215	0.738907	4	11	N (+)	0.1253	0.0559	50
81	12.6	0.2017	28.6835	1.65046	0.111827	0.728408	5	9	N (+)	0.1256	0.0761	51
82	13	0.1652	25.6217	1.79526	0.0688557	0.74022	5	18	N (+)	0.1061	0.0591	52
83	13.1	0.2329	33.1988	2.41496	0.0737595	0.739794	6	12	N (+)	0.1647	0.0682	53
84	11	0.1897	28.1355	2.10984	0.0742638	0.707994	4	12	N (+)	0.1287	0.061	54
85	16.3	0.2259	29.0226	1.46885	0.0737948	0.699211	5	13	N (+)	0.1344	0.0915	55
86	14.6	0.0749	28.5344	2.90104	0.0773285	0.809713	3	9	N (+)	0.0557	0.0192	56
87	13.5	0.3275	37.6262	3.59327	0.0706698	0.703534	5	15	N (+)	0.2562	0.0713	57
88	12.4	0.1661	33.5138	1.98205	0.0669766	0.728027	4	15	N (+)	0.1104	0.0557	58
89	11.7	0.2318	37.7797	2.47526	0.0837636	0.661593	4	13	N (+)	0.1651	0.0667	59
90	8.8	0.1366	35.0723	2.16937	0.095424	0.748248	6	10	N (+)	0.0935	0.0431	60
